# Chromosome-scale genome assembly of *Malcolmia littorea* using long-read sequencing and single-pollen genotyping technologies

**DOI:** 10.1101/2025.08.12.669985

**Authors:** Kenta Shirasawa, Kazutoshi Yoshitake, Haruka Kondo, Shinji Kikuchi, Keiichiro Koiwai, Sota Fujii

**Affiliations:** Department of Frontier Research and Development, Kazusa DNA Research Institute, Japan; School of Marine Biosciences, Kitasato University, Japan; Department of Horticulture, Graduate School of Horticulture, Chiba University, Japan; Laboratory of Genome Science, Tokyo University of Marine Science and Technology, Japan; Department of Applied Biological Chemistry, Graduate School of Agricultural and Life Sciences, University of Tokyo, Japan

**Keywords:** Chromosome-scale genome assembly, long-read sequencing, single-pollen genotyping

## Abstract

*Malcolmia littorea*, a member of the family Brassicaceae, is adapted to coastal and sandy environments and has become a model in studies of reproductive barriers. However, genomic resources for the species are limited. Here, with the aim of understanding the molecular mechanisms underlying key traits in *M. littorea*, including its survival under harsh conditions, we present a *de novo* genome assembly consisting of 10 chromosome-scale sequences. We employed a high-fidelity long-read sequencing technology for genome assembly. To anchor the sequences to chromosomes, we developed a single-pollen genotyping method to construct a genetic linkage map based on SNPs derived from transcriptomes of pollen grains, possessing recombinant haploid genomes. We built a genome assembly consisting of 10 chromosome-scale sequences (214 Mb in total) for *M. littorea* containing 30,861 predicted genes. A comparative genome analysis and gene prediction indicated that the genome of *M. littorea* is double the size of the *Arabidopsis thaliana* genome, consistent with a whole-genome duplication followed by gene subfunctionalization and/or neofunctionalization in *M. littorea*. This study provides a basis for research on *M. littorea*, an understudied species with ecological and evolutionary significance.
