## Supplementary Table for "Chromosome-scale genome assembly of *Malcolmia littorea* using long-read sequencing and single-pollen genotyping technologies"

### Sheet: TableS1
Supplementary Table S1. Pairwise collinear blocks between the genomes of Malcolmia littorea and Arabidopsis thaliana
Pairwise collinear block	No of paried genes	Reference chromosome	From	To	Aligned chromosome	From	To	Alignment direction
1	68	MLI1ch01	MLI1ch01g00082.1	MLI1ch01g00233.1	Chr1	AT1G54290.1	AT1G52603.1	minus
2	183	MLI1ch01	MLI1ch01g00212.1	MLI1ch01g00527.1	Chr1	AT1G52440.1	AT1G45688.1	minus
3	158	MLI1ch01	MLI1ch01g00879.1	MLI1ch01g01120.1	Chr1	AT1G31450.1	AT1G27450.3	minus
4	96	MLI1ch01	MLI1ch01g01126.1	MLI1ch01g01256.1	Chr1	AT1G24260.2	AT1G27260.1	plus
5	610	MLI1ch01	MLI1ch01g01335.1	MLI1ch01g02074.1	Chr1	AT1G22540.1	AT1G11250.1	minus
6	73	MLI1ch01	MLI1ch01g01411.1	MLI1ch01g01582.1	Chr1	AT1G76800.1	AT1G74330.1	minus
7	240	MLI1ch01	MLI1ch01g02075.1	MLI1ch01g02386.1	Chr1	AT1G11070.4	AT1G05920.1	minus
8	203	MLI1ch01	MLI1ch01g02389.1	MLI1ch01g02645.1	Chr4	AT4G30370.1	AT4G34419.1	plus
9	143	MLI1ch01	MLI1ch01g02646.1	MLI1ch01g02847.1	Chr1	AT1G62225.1	AT1G64720.1	plus
10	152	MLI1ch01	MLI1ch01g02853.1	MLI1ch01g03063.1	Chr5	AT5G47810.1	AT5G45210.4	minus
11	164	MLI1ch01	MLI1ch01g03064.1	MLI1ch01g03256.1	Chr1	AT1G05900.2	AT1G02260.1	minus
12	689	MLI1ch02	MLI1ch02g03340.1	MLI1ch02g04213.1	Chr3	AT3G02090.2	AT3G15270.1	plus
13	364	MLI1ch02	MLI1ch02g04261.1	MLI1ch02g04799.1	Chr3	AT3G16580.1	AT3G24060.1	plus
14	63	MLI1ch02	MLI1ch02g04970.1	MLI1ch02g05048.1	Chr1	AT1G79810.1	AT1G80960.1	plus
15	280	MLI1ch02	MLI1ch02g05041.1	MLI1ch02g05403.1	Chr1	AT1G79630.1	AT1G74680.1	minus
16	375	MLI1ch02	MLI1ch02g05470.1	MLI1ch02g06010.1	Chr1	AT1G73880.1	AT1G67035.2	minus
17	464	MLI1ch02	MLI1ch02g06145.1	MLI1ch02g06751.1	Chr3	AT3G23030.2	AT3G13600.1	minus
18	59	MLI1ch02	MLI1ch02g06531.1	MLI1ch02g06709.1	Chr1	AT1G51950.1	AT1G54280.1	plus
19	340	MLI1ch02	MLI1ch02g06728.1	MLI1ch02g07157.1	Chr3	AT3G13433.1	AT3G06670.2	minus
20	108	MLI1ch02	MLI1ch02g07158.1	MLI1ch02g07286.1	Chr3	AT3G06530.4	AT3G04730.1	minus
21	343	MLI1ch02	MLI1ch02g07288.1	MLI1ch02g07718.1	Chr1	AT1G14540.1	AT1G08090.1	minus
22	65	MLI1ch02	MLI1ch02g07720.1	MLI1ch02g07818.1	Chr1	AT1G06730.1	AT1G08200.1	plus
23	84	MLI1ch02	MLI1ch02g07804.1	MLI1ch02g07898.1	Chr1	AT1G06700.1	AT1G05270.1	minus
24	145	MLI1ch02	MLI1ch02g07899.1	MLI1ch02g08063.1	Chr1	AT1G05120.2	AT1G02280.1	minus
25	167	MLI1ch03	MLI1ch03g08248.1	MLI1ch03g08464.1	Chr1	AT1G19900.1	AT1G24210.1	plus
26	90	MLI1ch03	MLI1ch03g08463.1	MLI1ch03g08633.1	Chr1	AT1G27240.1	AT1G24260.2	minus
27	67	MLI1ch03	MLI1ch03g08621.1	MLI1ch03g08738.1	Chr1	AT1G27380.4	AT1G29330.1	plus
28	170	MLI1ch03	MLI1ch03g08740.1	MLI1ch03g09055.1	Chr1	AT1G29470.1	AT1G33930.1	plus
29	571	MLI1ch03	MLI1ch03g09325.1	MLI1ch03g10247.1	Chr3	AT3G46440.1	AT3G60950.1	plus
30	59	MLI1ch03	MLI1ch03g10247.1	MLI1ch03g10321.1	Chr3	AT3G61050.1	AT3G62360.1	plus
31	68	MLI1ch04	MLI1ch04g10438.1	MLI1ch04g10536.1	Chr3	AT3G03120.1	AT3G04700.1	plus
32	172	MLI1ch04	MLI1ch04g10537.1	MLI1ch04g10748.1	Chr1	AT1G14590.1	AT1G18485.1	plus
33	219	MLI1ch04	MLI1ch04g10749.1	MLI1ch04g11033.1	Chr1	AT1G53830.1	AT1G48790.1	minus
34	174	MLI1ch04	MLI1ch04g11216.1	MLI1ch04g11481.1	Chr2	AT2G30520.1	AT2G34250.1	plus
35	289	MLI1ch04	MLI1ch04g11482.1	MLI1ch04g11860.1	Chr2	AT2G34357.1	AT2G40200.1	plus
36	310	MLI1ch04	MLI1ch04g11935.1	MLI1ch04g12323.1	Chr3	AT3G63520.1	AT3G57800.1	minus
37	184	MLI1ch04	MLI1ch04g12325.1	MLI1ch04g12551.1	Chr3	AT3G57680.1	AT3G54400.1	minus
38	220	MLI1ch04	MLI1ch04g12552.1	MLI1ch04g12846.1	Chr3	AT3G50700.1	AT3G54350.1	plus
39	139	MLI1ch04	MLI1ch04g12847.1	MLI1ch04g13066.1	Chr3	AT3G50685.1	AT3G47380.1	minus
40	699	MLI1ch04	MLI1ch04g13481.1	MLI1ch04g14392.1	Chr5	AT5G19340.1	AT5G05140.1	minus
41	65	MLI1ch04	MLI1ch04g14383.1	MLI1ch04g14503.1	Chr5	AT5G04940.1	AT5G03500.6	minus
42	64	MLI1ch04	MLI1ch04g14489.1	MLI1ch04g14566.1	Chr5	AT5G03380.1	AT5G02010.1	minus
43	233	MLI1ch05	MLI1ch05g14616.1	MLI1ch05g15062.1	Chr2	AT2G20875.1	AT2G14500.1	minus
44	118	MLI1ch05	MLI1ch05g15304.1	MLI1ch05g15461.1	Chr4	AT4G38120.3	AT4G40100.1	plus
45	104	MLI1ch05	MLI1ch05g15533.1	MLI1ch05g15692.1	Chr4	AT4G36945.1	AT4G34440.1	minus
46	120	MLI1ch05	MLI1ch05g15974.1	MLI1ch05g16164.1	Chr2	AT2G17190.1	AT2G20570.2	plus
47	60	MLI1ch05	MLI1ch05g16546.1	MLI1ch05g16629.1	Chr4	AT4G03570.1	AT4G02120.2	minus
48	275	MLI1ch05	MLI1ch05g16631.1	MLI1ch05g16976.1	Chr5	AT5G18760.1	AT5G13430.1	minus
49	133	MLI1ch05	MLI1ch05g17024.1	MLI1ch05g17202.1	Chr5	AT5G12840.1	AT5G09810.1	minus
50	143	MLI1ch05	MLI1ch05g17190.1	MLI1ch05g17385.1	Chr5	AT5G09490.1	AT5G06270.1	minus
51	109	MLI1ch05	MLI1ch05g17406.1	MLI1ch05g17545.1	Chr5	AT5G06180.1	AT5G03790.1	minus
52	61	MLI1ch06	MLI1ch06g17675.1	MLI1ch06g17745.1	Chr1	AT1G71410.1	AT1G73260.1	plus
53	142	MLI1ch06	MLI1ch06g17748.1	MLI1ch06g17952.1	Chr1	AT1G73380.1	AT1G76880.1	plus
54	132	MLI1ch06	MLI1ch06g17954.1	MLI1ch06g18139.1	Chr1	AT1G77060.1	AT1G79720.1	plus
55	185	MLI1ch06	MLI1ch06g18208.1	MLI1ch06g18468.1	Chr1	AT1G71380.1	AT1G67030.1	minus
56	494	MLI1ch06	MLI1ch06g18680.1	MLI1ch06g19506.1	Chr5	AT5G50150.1	AT5G60700.2	plus
57	155	MLI1ch06	MLI1ch06g19516.1	MLI1ch06g19699.1	Chr5	AT5G22650.1	AT5G18820.1	minus
58	179	MLI1ch07	MLI1ch07g19834.1	MLI1ch07g20104.1	Chr2	AT2G45830.1	AT2G40950.1	minus
59	109	MLI1ch07	MLI1ch07g20237.1	MLI1ch07g20397.1	Chr3	AT3G27473.1	AT3G25540.1	minus
60	146	MLI1ch07	MLI1ch07g20405.1	MLI1ch07g20604.1	Chr2	AT2G04038.1	AT2G01060.1	minus
61	67	MLI1ch07	MLI1ch07g20605.1	MLI1ch07g20692.1	Chr5	AT5G42150.1	AT5G43270.1	plus
62	163	MLI1ch07	MLI1ch07g20724.1	MLI1ch07g20933.1	Chr2	AT2G34180.1	AT2G37310.1	plus
63	62	MLI1ch07	MLI1ch07g20936.1	MLI1ch07g21008.1	Chr2	AT2G38370.2	AT2G37330.1	minus
64	100	MLI1ch07	MLI1ch07g21011.1	MLI1ch07g21129.1	Chr2	AT2G38400.2	AT2G39970.1	plus
65	104	MLI1ch07	MLI1ch07g21130.1	MLI1ch07g21263.1	Chr2	AT2G41710.4	AT2G39980.1	minus
66	362	MLI1ch07	MLI1ch07g21292.1	MLI1ch07g21775.1	Chr2	AT2G42475.1	AT2G48160.2	plus
67	123	MLI1ch07	MLI1ch07g21764.1	MLI1ch07g21937.1	Chr2	AT2G26500.1	AT2G23990.2	minus
68	161	MLI1ch08	MLI1ch08g22051.1	MLI1ch08g22229.1	Chr4	AT4G00080.1	AT4G03550.1	plus
69	69	MLI1ch08	MLI1ch08g22231.1	MLI1ch08g22313.1	Chr5	AT5G44290.1	AT5G43310.1	minus
70	128	MLI1ch08	MLI1ch08g22364.1	MLI1ch08g22533.1	Chr2	AT2G32230.1	AT2G29950.1	minus
71	122	MLI1ch08	MLI1ch08g22593.1	MLI1ch08g22742.1	Chr2	AT2G28590.1	AT2G26650.1	minus
72	207	MLI1ch08	MLI1ch08g22743.1	MLI1ch08g22986.1	Chr4	AT4G08230.1	AT4G12620.1	plus
73	195	MLI1ch08	MLI1ch08g23057.1	MLI1ch08g23334.1	Chr5	AT5G44300.1	AT5G47810.1	plus
74	146	MLI1ch08	MLI1ch08g23341.1	MLI1ch08g23543.1	Chr1	AT1G64720.1	AT1G62225.1	minus
75	570	MLI1ch08	MLI1ch08g23547.1	MLI1ch08g24317.1	Chr4	AT4G34419.1	AT4G23550.1	minus
76	93	MLI1ch08	MLI1ch08g24313.1	MLI1ch08g24487.1	Chr4	AT4G23420.3	AT4G20790.1	minus
77	129	MLI1ch08	MLI1ch08g24488.1	MLI1ch08g24714.1	Chr4	AT4G20460.1	AT4G17520.1	minus
78	145	MLI1ch09	MLI1ch09g24821.1	MLI1ch09g25014.1	Chr4	AT4G16990.12	AT4G19450.1	plus
79	251	MLI1ch09	MLI1ch09g25082.1	MLI1ch09g25408.1	Chr4	AT4G20740.1	AT4G25370.1	plus
80	183	MLI1ch09	MLI1ch09g25481.1	MLI1ch09g25783.1	Chr4	AT4G15520.1	AT4G12640.1	minus
81	192	MLI1ch09	MLI1ch09g26165.1	MLI1ch09g26403.1	Chr5	AT5G64890.1	AT5G60820.1	minus
82	108	MLI1ch09	MLI1ch09g26404.1	MLI1ch09g26555.1	Chr5	AT5G23010.2	AT5G25480.1	plus
83	96	MLI1ch09	MLI1ch09g26562.1	MLI1ch09g26724.1	Chr5	AT5G19430.4	AT5G21280.1	plus
84	86	MLI1ch09	MLI1ch09g26725.1	MLI1ch09g26853.1	Chr5	AT5G24500.1	AT5G27030.2	plus
85	376	MLI1ch10	MLI1ch10g27283.1	MLI1ch10g27726.1	Chr4	AT4G36970.1	AT4G30830.1	minus
86	291	MLI1ch10	MLI1ch10g27727.1	MLI1ch10g28059.1	Chr4	AT4G30810.1	AT4G25420.1	minus
87	197	MLI1ch10	MLI1ch10g28060.1	MLI1ch10g28325.1	Chr5	AT5G40780.1	AT5G36790.1	minus
88	90	MLI1ch10	MLI1ch10g28388.1	MLI1ch10g28493.1	Chr5	AT5G66350.1	AT5G67630.1	plus
89	310	MLI1ch10	MLI1ch10g28495.1	MLI1ch10g28890.1	Chr5	AT5G65925.1	AT5G60810.1	minus
90	80	MLI1ch10	MLI1ch10g28894.1	MLI1ch10g28997.1	Chr5	AT5G23040.1	AT5G24490.1	plus
91	155	MLI1ch10	MLI1ch10g29108.1	MLI1ch10g29314.1	Chr5	AT5G60080.1	AT5G56940.1	minus
92	191	MLI1ch10	MLI1ch10g29318.1	MLI1ch10g29613.1	Chr5	AT5G56760.1	AT5G51850.1	minus

### Sheet: TableS2
Supplementary Table S2. Pairwise collinear blocks within the genome of Malcolmia littorea
Pairwise collinear block	No of paried genes	Reference chromosome	From	To	Aligned chromosome	From	To	Alignment direction
1	80	MLI1ch01	MLI1ch01g00527.1	MLI1ch01g00123.1	MLI1ch04	MLI1ch04g11102.1	MLI1ch04g10749.1	plus
2	107	MLI1ch01	MLI1ch01g00815.1	MLI1ch01g01328.1	MLI1ch03	MLI1ch03g08982.1	MLI1ch03g08400.1	minus
3	58	MLI1ch01	MLI1ch01g01322.1	MLI1ch01g01596.1	MLI1ch03	MLI1ch03g08384.1	MLI1ch03g08201.1	minus
4	79	MLI1ch01	MLI1ch01g01603.1	MLI1ch01g01851.1	MLI1ch04	MLI1ch04g10746.1	MLI1ch04g10540.1	minus
5	128	MLI1ch01	MLI1ch01g02262.1	MLI1ch01g01857.1	MLI1ch02	MLI1ch02g07714.1	MLI1ch02g07288.1	plus
6	97	MLI1ch01	MLI1ch01g02389.1	MLI1ch01g02644.1	MLI1ch10	MLI1ch10g27747.1	MLI1ch10g27471.1	minus
7	587	MLI1ch01	MLI1ch01g02389.1	MLI1ch01g03063.1	MLI1ch08	MLI1ch08g23806.1	MLI1ch08g23123.1	minus
8	58	MLI1ch01	MLI1ch01g03264.1	MLI1ch01g03070.1	MLI1ch02	MLI1ch02g08078.1	MLI1ch02g07860.1	plus
9	240	MLI1ch02	MLI1ch02g03511.1	MLI1ch02g04239.1	MLI1ch02	MLI1ch02g07286.1	MLI1ch02g06573.1	minus
10	135	MLI1ch02	MLI1ch02g04253.1	MLI1ch02g04835.1	MLI1ch02	MLI1ch02g06535.1	MLI1ch02g06065.1	minus
11	102	MLI1ch02	MLI1ch02g04992.1	MLI1ch02g05398.1	MLI1ch06	MLI1ch06g18201.1	MLI1ch06g17826.1	minus
12	70	MLI1ch03	MLI1ch03g09856.1	MLI1ch03g09600.1	MLI1ch04	MLI1ch04g12846.1	MLI1ch04g12556.1	plus
13	146	MLI1ch03	MLI1ch03g09863.1	MLI1ch03g10324.1	MLI1ch04	MLI1ch04g12551.1	MLI1ch04g12001.1	minus
14	59	MLI1ch04	MLI1ch04g11161.1	MLI1ch04g11430.1	MLI1ch08	MLI1ch08g22569.1	MLI1ch08g22314.1	minus
15	65	MLI1ch04	MLI1ch04g11674.1	MLI1ch04g11434.1	MLI1ch07	MLI1ch07g20932.1	MLI1ch07g20693.1	plus
16	120	MLI1ch04	MLI1ch04g13890.1	MLI1ch04g13521.1	MLI1ch05	MLI1ch05g16976.1	MLI1ch05g16633.1	plus
17	122	MLI1ch04	MLI1ch04g14328.1	MLI1ch04g13919.1	MLI1ch05	MLI1ch05g17386.1	MLI1ch05g17002.1	plus
18	73	MLI1ch05	MLI1ch05g15691.1	MLI1ch05g15476.1	MLI1ch10	MLI1ch10g27469.1	MLI1ch10g27223.1	plus
19	152	MLI1ch06	MLI1ch06g18839.1	MLI1ch06g19557.1	MLI1ch10	MLI1ch10g29613.1	MLI1ch10g28999.1	minus
20	88	MLI1ch07	MLI1ch07g19776.1	MLI1ch07g20064.1	MLI1ch07	MLI1ch07g21676.1	MLI1ch07g21271.1	minus
21	218	MLI1ch08	MLI1ch08g24169.1	MLI1ch08g23548.1	MLI1ch10	MLI1ch10g28059.1	MLI1ch10g27471.1	plus
22	140	MLI1ch08	MLI1ch08g24177.1	MLI1ch08g24714.1	MLI1ch09	MLI1ch09g25406.1	MLI1ch09g24861.1	minus
23	157	MLI1ch09	MLI1ch09g26474.1	MLI1ch09g26074.1	MLI1ch10	MLI1ch10g28996.1	MLI1ch10g28417.1	plus
